# Zebrafish models of Mucopolysaccharidosis IIIA, IIIB, and IIIC show hyperactivity, neuroinflammation and changes in oligodendrocyte cell state

**DOI:** 10.1101/2023.08.02.550904

**Authors:** Ewan Gerken, Syahida Ahmad, Lakshay Rattan, Kim Hemsley, Angel Allen, Adeline Lau, Karissa Barthelson, Michael Lardelli

## Abstract

Sanfilippo syndrome, also known as mucopolysaccharidosis type III (MPS III), is a group of rare inherited lysosomal storage disorders which causes childhood dementia. Subtypes of MPS III are caused by deficiencies in one of four enzymes required for degradation of the glycosaminoglycan heparan sulfate (HS). An inability to degrade HS leads to progressive neurodegeneration and death, often in the second or third decades of life in the classical course of the disease. Knowledge of MPS III pathogenesis is incomplete, and no effective therapies are yet approved for human use. We generated hypomorphic mutations in the endogenous zebrafish genes orthologous to those associated with MPS IIIA, MPS IIIB and MPS IIIC. Our models display the primary MPS III disease signature of significant brain accumulation of HS, and behavioural analyses revealed hyperactivity phenotypes in MPS IIIA and MPS IIIB zebrafish. Brain transcriptome analysis revealed changes related to lysosomal, glycosaminoglycan and immune system biology in all three models but also distinct differences in brain transcriptome state between models, which may be mutation dependent. The transcriptome analysis also indicated marked disturbance of oligodendrocyte-related genes in the brains of MPS III zebrafish, supporting that effects on this cell type are a consistent characteristic of MPS III. Overall, our zebrafish models recapture key characteristics of the human disease and phenotypes seen in mouse models. Our models will allow exploitation of the zebrafish’s extreme fecundity and accessible anatomy to dissect the pathological mechanisms in MPS IIIA, IIIB, and IIIC.
