## Supplemental Data File 1 for "Zebrafish models of Mucopolysaccharidosis IIIA, IIIB, and IIIC show hyperactivity, neuroinflammation and changes in oligodendrocyte cell state"

### Sheet: Samples
MS No.	sample_name
1	sgsh_1
2	sgsh_2
3	sgsh_3
4	sgsh_4
5	sgsh_5
6	sgsh_6
7	sgsh_7
8	sgsh_8
9	sgsh_9
10	hgsnat_1
11	hgsnat_2
12	hgsnat_3
13	hgsnat_4
14	hgsnat_5
15	hgsnat_6
16	hgsnat_7
17	hgsnat_8
18	hgsnat_9
19	naglu_1
20	naglu_2
21	naglu_3
22	naglu_4
23	naglu_5
24	naglu_6
25	naglu_7
26	naglu_8
27	naglu_9
37	PBQC

### Sheet: Raw data
	Sample Name	Sample Type	File Name	Analyte Peak Name	Analyte Peak Area (counts)	Analyte Concentration (ng/mL)	IS Peak Area (counts)	Use Record	Record Modified	Calculated Concentration (ng/mL)	Accuracy (%)	Response Factor
1	BLK001	Unknown	2021_12_13_K_Barthelson_HS.wiff	But HS (GlcN-GlcUA)	0	N/A	0		0	#DIV/0!	N/A	N/A
2	PBQC	Unknown	2021_12_13_K_Barthelson_HS.wiff	But HS (GlcN-GlcUA)	77000	N/A	56500		0	52.8	N/A	N/A
3	BLK002	Unknown	2021_12_13_K_Barthelson_HS.wiff	But HS (GlcN-GlcUA)	0	N/A	0		0	#DIV/0!	N/A	N/A
4	BLK003	Unknown	2021_12_13_K_Barthelson_HS.wiff	But HS (GlcN-GlcUA)	0	N/A	0		0	#DIV/0!	N/A	N/A
5	BLK004	Unknown	2021_12_13_K_Barthelson_HS.wiff	But HS (GlcN-GlcUA)	0	N/A	0		0	#DIV/0!	N/A	N/A
6	IS01	Unknown	2021_12_13_K_Barthelson_HS.wiff	But HS (GlcN-GlcUA)	0	N/A	50500		0	No Peak	N/A	N/A
7	1ng Disacc	Standard	2021_12_13_K_Barthelson_HS.wiff	But HS (GlcN-GlcUA)	2210	1	55600	1	0	1.1	110	0.0398
8	5ng Disacc	Standard	2021_12_13_K_Barthelson_HS.wiff	But HS (GlcN-GlcUA)	7660	5	56100	1	0	4.88	97.7	0.0273
9	20ng Disacc	Standard	2021_12_13_K_Barthelson_HS.wiff	But HS (GlcN-GlcUA)	27300	20	57500	1	0	18.1	90.5	0.0238
10	100ng Disacc	Standard	2021_12_13_K_Barthelson_HS.wiff	But HS (GlcN-GlcUA)	124000	100	58100	0	0	82.9	82.9	0.0213
11	500ng Disacc	Standard	2021_12_13_K_Barthelson_HS.wiff	But HS (GlcN-GlcUA)	778000	500	53500	1	0	568	114	0.0291
12	1000ng Disacc	Standard	2021_12_13_K_Barthelson_HS.wiff	But HS (GlcN-GlcUA)	1480000	1000	56100	1	0	1030	103	0.0263
13	1500ng Disacc	Standard	2021_12_13_K_Barthelson_HS.wiff	But HS (GlcN-GlcUA)	2110000	1500	51300	1	0	1610	107	0.0274
14	BLK005	Unknown	2021_12_13_K_Barthelson_HS.wiff	But HS (GlcN-GlcUA)	0	N/A	0		0	#DIV/0!	N/A	N/A
15	BLK_Ext	Unknown	2021_12_13_K_Barthelson_HS.wiff	But HS (GlcN-GlcUA)	0	N/A	59000		0	No Peak	N/A	N/A
16	10ng HS	Unknown	2021_12_13_K_Barthelson_HS.wiff	But HS (GlcN-GlcUA)	14000	N/A	59500		0	8.7	N/A	N/A
17	BLK006	Unknown	2021_12_13_K_Barthelson_HS.wiff	But HS (GlcN-GlcUA)	0	N/A	0		0	#DIV/0!	N/A	N/A
18	PBQC	Quality Control	2021_12_13_K_Barthelson_HS.wiff	But HS (GlcN-GlcUA)	83700	0	57400	1	0	56.5	N/A	0
19	sgsh_8	Unknown	2021_12_13_K_Barthelson_HS.wiff	But HS (GlcN-GlcUA)	89200	N/A	58100		0	59.6	N/A	N/A
20	hgsnat_2	Unknown	2021_12_13_K_Barthelson_HS.wiff	But HS (GlcN-GlcUA)	14000	N/A	51600		0	10.2	N/A	N/A
21	BLK007	Unknown	2021_12_13_K_Barthelson_HS.wiff	But HS (GlcN-GlcUA)	0	N/A	0		0	#DIV/0!	N/A	N/A
22	hgsnat_9	Unknown	2021_12_13_K_Barthelson_HS.wiff	But HS (GlcN-GlcUA)	259000	N/A	58000		0	174	N/A	N/A
23	naglu_9	Unknown	2021_12_13_K_Barthelson_HS.wiff	But HS (GlcN-GlcUA)	368000	N/A	59200		0	242	N/A	N/A
24	sgsh_7	Unknown	2021_12_13_K_Barthelson_HS.wiff	But HS (GlcN-GlcUA)	104000	N/A	58800		0	68.4	N/A	N/A
25	BLK008	Unknown	2021_12_13_K_Barthelson_HS.wiff	But HS (GlcN-GlcUA)	0	N/A	0		0	#DIV/0!	N/A	N/A
26	naglu_6	Unknown	2021_12_13_K_Barthelson_HS.wiff	But HS (GlcN-GlcUA)	11800	N/A	52800		0	8.28	N/A	N/A
27	sgsh_3	Unknown	2021_12_13_K_Barthelson_HS.wiff	But HS (GlcN-GlcUA)	7760	N/A	61200		0	4.5	N/A	N/A
28	naglu_7	Unknown	2021_12_13_K_Barthelson_HS.wiff	But HS (GlcN-GlcUA)	308000	N/A	58500		0	205	N/A	N/A
29	BLK009	Unknown	2021_12_13_K_Barthelson_HS.wiff	But HS (GlcN-GlcUA)	0	N/A	0		0	#DIV/0!	N/A	N/A
30	sgsh_6	Unknown	2021_12_13_K_Barthelson_HS.wiff	But HS (GlcN-GlcUA)	6740	N/A	59900		1	3.94	N/A	N/A
31	naglu_8	Unknown	2021_12_13_K_Barthelson_HS.wiff	But HS (GlcN-GlcUA)	366000	N/A	61900		0	231	N/A	N/A
32	naglu_1	Unknown	2021_12_13_K_Barthelson_HS.wiff	But HS (GlcN-GlcUA)	4860	N/A	58700		0	2.78	N/A	N/A
33	BLK010	Unknown	2021_12_13_K_Barthelson_HS.wiff	But HS (GlcN-GlcUA)	0	N/A	0		0	#DIV/0!	N/A	N/A
34	sgsh_1	Unknown	2021_12_13_K_Barthelson_HS.wiff	But HS (GlcN-GlcUA)	5150	N/A	61100		0	2.84	N/A	N/A
35	hgsnat_5	Unknown	2021_12_13_K_Barthelson_HS.wiff	But HS (GlcN-GlcUA)	11700	N/A	61500		0	6.96	N/A	N/A
36	naglu_4	Unknown	2021_12_13_K_Barthelson_HS.wiff	But HS (GlcN-GlcUA)	6490	N/A	60200		1	3.76	N/A	N/A
37	BLK011	Unknown	2021_12_13_K_Barthelson_HS.wiff	But HS (GlcN-GlcUA)	0	N/A	0		0	#DIV/0!	N/A	N/A
38	PBQC	Quality Control	2021_12_13_K_Barthelson_HS.wiff	But HS (GlcN-GlcUA)	87600	0	59400	1	0	57.1	N/A	0
39	hgsnat_7	Unknown	2021_12_13_K_Barthelson_HS.wiff	But HS (GlcN-GlcUA)	158000	N/A	61900		0	99.3	N/A	N/A
40	naglu_5	Unknown	2021_12_13_K_Barthelson_HS.wiff	But HS (GlcN-GlcUA)	7120	N/A	56700		0	4.45	N/A	N/A
41	BLK012	Unknown	2021_12_13_K_Barthelson_HS.wiff	But HS (GlcN-GlcUA)	0	N/A	0		0	#DIV/0!	N/A	N/A
42	sgsh_4	Unknown	2021_12_13_K_Barthelson_HS.wiff	But HS (GlcN-GlcUA)	4370	N/A	60600		1	2.36	N/A	N/A
43	sgsh_2	Unknown	2021_12_13_K_Barthelson_HS.wiff	But HS (GlcN-GlcUA)	2710	N/A	59700		0	1.32	N/A	N/A
44	sgsh_5	Unknown	2021_12_13_K_Barthelson_HS.wiff	But HS (GlcN-GlcUA)	5740	N/A	60000		0	3.28	N/A	N/A
45	BLK013	Unknown	2021_12_13_K_Barthelson_HS.wiff	But HS (GlcN-GlcUA)	0	N/A	0		0	#DIV/0!	N/A	N/A
46	hgsnat_8	Unknown	2021_12_13_K_Barthelson_HS.wiff	But HS (GlcN-GlcUA)	261000	N/A	61500		0	166	N/A	N/A
47	naglu_3	Unknown	2021_12_13_K_Barthelson_HS.wiff	But HS (GlcN-GlcUA)	5070	N/A	59700		0	2.86	N/A	N/A
48	hgsnat_4	Unknown	2021_12_13_K_Barthelson_HS.wiff	But HS (GlcN-GlcUA)	5810	N/A	62600		0	3.17	N/A	N/A
49	BLK014	Unknown	2021_12_13_K_Barthelson_HS.wiff	But HS (GlcN-GlcUA)	0	N/A	0		0	#DIV/0!	N/A	N/A
50	naglu_2	Unknown	2021_12_13_K_Barthelson_HS.wiff	But HS (GlcN-GlcUA)	4520	N/A	62500		1	2.37	N/A	N/A
51	hgsnat_6	Unknown	2021_12_13_K_Barthelson_HS.wiff	But HS (GlcN-GlcUA)	13500	N/A	62600		0	7.97	N/A	N/A
52	hgsnat_3	Unknown	2021_12_13_K_Barthelson_HS.wiff	But HS (GlcN-GlcUA)	7980	N/A	50200		0	5.75	N/A	N/A
53	BLK015	Unknown	2021_12_13_K_Barthelson_HS.wiff	But HS (GlcN-GlcUA)	0	N/A	0		0	#DIV/0!	N/A	N/A
54	hgsnat_1	Unknown	2021_12_13_K_Barthelson_HS.wiff	But HS (GlcN-GlcUA)	5480	N/A	59800		0	3.12	N/A	N/A
55	sgsh_9	Unknown	2021_12_13_K_Barthelson_HS.wiff	But HS (GlcN-GlcUA)	153000	N/A	60700		0	98.3	N/A	N/A
56	PBQC	Quality Control	2021_12_13_K_Barthelson_HS.wiff	But HS (GlcN-GlcUA)	90900	0	62300	1	0	56.6	N/A	0
57	BLK016	Unknown	2021_12_13_K_Barthelson_HS.wiff	But HS (GlcN-GlcUA)	0	N/A	0		0	#DIV/0!	N/A	N/A
58	IS02	Unknown	2021_12_13_K_Barthelson_HS.wiff	But HS (GlcN-GlcUA)	0	N/A	48900		0	No Peak	N/A	N/A
59	1ng Disacc	Standard	2021_12_13_K_Barthelson_HS.wiff	But HS (GlcN-GlcUA)	2200	1	61900	1	0	0.932	93.2	0.0355
60	5ng Disacc	Standard	2021_12_13_K_Barthelson_HS.wiff	But HS (GlcN-GlcUA)	7790	5	60700	1	0	4.56	91.2	0.0257
61	20ng Disacc	Standard	2021_12_13_K_Barthelson_HS.wiff	But HS (GlcN-GlcUA)	30300	20	62900	1	0	18.4	91.8	0.0241
62	100ng Disacc	Standard	2021_12_13_K_Barthelson_HS.wiff	But HS (GlcN-GlcUA)	137000	100	59700	1	0	89.4	89.4	0.023
63	500ng Disacc	Standard	2021_12_13_K_Barthelson_HS.wiff	But HS (GlcN-GlcUA)	823000	500	62300	1	0	515	103	0.0264
64	1000ng Disacc	Standard	2021_12_13_K_Barthelson_HS.wiff	But HS (GlcN-GlcUA)	1610000	1000	59000	1	0	1060	106	0.0273
65	1500ng Disacc	Standard	2021_12_13_K_Barthelson_HS.wiff	But HS (GlcN-GlcUA)	2310000	1500	58200	1	0	1550	103	0.0264
66	BLK017	Unknown	2021_12_13_K_Barthelson_HS.wiff	But HS (GlcN-GlcUA)	0	N/A	0		0	#DIV/0!	N/A	N/A
67	BLK_Ext	Unknown	2021_12_13_K_Barthelson_HS.wiff	But HS (GlcN-GlcUA)	0	N/A	64500		0	No Peak	N/A	N/A
68	10ng HS	Unknown	2021_12_13_K_Barthelson_HS.wiff	But HS (GlcN-GlcUA)	14800	N/A	63500		0	8.66	N/A	N/A
69	BLK018	Unknown	2021_12_13_K_Barthelson_HS.wiff	But HS (GlcN-GlcUA)	0	N/A	0		0	#DIV/0!	N/A	N/A
70	STD 1a 10	Unknown	2021_12_13_K_Barthelson_HS.wiff	But HS (GlcN-GlcUA)	10500	N/A	68100		0	5.58	N/A	N/A
71	STD 1a 10	Unknown	2021_12_13_K_Barthelson_HS.wiff	But HS (GlcN-GlcUA)	9770	N/A	63800		0	5.53	N/A	N/A
72	STD 1a 10	Unknown	2021_12_13_K_Barthelson_HS.wiff	But HS (GlcN-GlcUA)	11400	N/A	63800		0	6.51	N/A	N/A
73	BLK019	Unknown	2021_12_13_K_Barthelson_HS.wiff	But HS (GlcN-GlcUA)	0	N/A	0		0	#DIV/0!	N/A	N/A
74	STD 1a 100	Unknown	2021_12_13_K_Barthelson_HS.wiff	But HS (GlcN-GlcUA)	1280000	N/A	60600		0	827	N/A	N/A
75	STD 1a 100	Unknown	2021_12_13_K_Barthelson_HS.wiff	But HS (GlcN-GlcUA)	1090000	N/A	62700		0	681	N/A	N/A
76	STD 1a 100	Unknown	2021_12_13_K_Barthelson_HS.wiff	But HS (GlcN-GlcUA)	1160000	N/A	64300		0	705	N/A	N/A
77	BLK020	Unknown	2021_12_13_K_Barthelson_HS.wiff	But HS (GlcN-GlcUA)	0	N/A	0		0	#DIV/0!	N/A	N/A
78	BLK021	Unknown	2021_12_13_K_Barthelson_HS.wiff	But HS (GlcN-GlcUA)	0	N/A	0		0	#DIV/0!	N/A	N/A

### Sheet: Results
Graphing number	Sample Name	Sex	File Name	Analyte Peak Name	Analyte Peak Area (counts)	Analyte Concentration (ng/vial)	IS Peak Area (counts)	Use Record	Record Modified	Calculated Concentration (ng/vial)	Accuracy (%)	Response Factor	Disac Conc (ng/mg total protein) based on 10 µg total protein	RATIO		Run on API 4000 QTrap.
1	sgsh_1	male	2021_12_13_K_Barthelson_HS.wiff	But HS (GlcN-GlcUA)	5150	N/A	61100		0	2.84	N/A	N/A	284	0.0842881
2	sgsh_2	female	2021_12_13_K_Barthelson_HS.wiff	But HS (GlcN-GlcUA)	2710	N/A	59700		0	1.32	N/A	N/A	132	0.0453936		IS Median	59600
3	sgsh_3	male	2021_12_13_K_Barthelson_HS.wiff	But HS (GlcN-GlcUA)	7760	N/A	61200		0	4.5	N/A	N/A	450	0.126797		0.2	71520	1
4	sgsh_4	female	2021_12_13_K_Barthelson_HS.wiff	But HS (GlcN-GlcUA)	4370	N/A	60600		1	2.36	N/A	N/A	236	0.0721122		0.2	71520	85
5	sgsh_5	male	2021_12_13_K_Barthelson_HS.wiff	But HS (GlcN-GlcUA)	5740	N/A	60000		0	3.28	N/A	N/A	328	0.0956667		-0.2	47680	1
6	sgsh_6	male	2021_12_13_K_Barthelson_HS.wiff	But HS (GlcN-GlcUA)	6740	N/A	59900		1	3.94	N/A	N/A	394	0.112521		-0.2	47680	85
7	sgsh_7	male	2021_12_13_K_Barthelson_HS.wiff	But HS (GlcN-GlcUA)	104000	N/A	58800		0	68.4	N/A	N/A	6840	1.76871
8	sgsh_8	female	2021_12_13_K_Barthelson_HS.wiff	But HS (GlcN-GlcUA)	89200	N/A	58100		0	59.6	N/A	N/A	5960	1.53528
9	sgsh_9	male	2021_12_13_K_Barthelson_HS.wiff	But HS (GlcN-GlcUA)	153000	N/A	60700		0	98.3	N/A	N/A	9830	2.52059		QC	Mean	SD	%CV
10	naglu_1	male	2021_12_13_K_Barthelson_HS.wiff	But HS (GlcN-GlcUA)	4860	N/A	58700		0	2.78	N/A	N/A	278	0.0827939		PBQC	56.7333	0.321455	0.00566607
11	naglu_2	male	2021_12_13_K_Barthelson_HS.wiff	But HS (GlcN-GlcUA)	4520	N/A	62500		1	2.37	N/A	N/A	237	0.07232
12	naglu_3	female	2021_12_13_K_Barthelson_HS.wiff	But HS (GlcN-GlcUA)	5070	N/A	59700		0	2.86	N/A	N/A	286	0.0849246
13	naglu_4	male	2021_12_13_K_Barthelson_HS.wiff	But HS (GlcN-GlcUA)	6490	N/A	60200		1	3.76	N/A	N/A	376	0.107807
14	naglu_5	male	2021_12_13_K_Barthelson_HS.wiff	But HS (GlcN-GlcUA)	7120	N/A	56700		0	4.45	N/A	N/A	445	0.125573
15	naglu_6	female	2021_12_13_K_Barthelson_HS.wiff	But HS (GlcN-GlcUA)	11800	N/A	52800		0	8.28	N/A	N/A	828	0.223485
16	naglu_7	male	2021_12_13_K_Barthelson_HS.wiff	But HS (GlcN-GlcUA)	308000	N/A	58500		0	205	N/A	N/A	20500	5.26496
17	naglu_8	female	2021_12_13_K_Barthelson_HS.wiff	But HS (GlcN-GlcUA)	366000	N/A	61900		0	231	N/A	N/A	23100	5.91276
18	naglu_9	male	2021_12_13_K_Barthelson_HS.wiff	But HS (GlcN-GlcUA)	368000	N/A	59200		0	242	N/A	N/A	24200	6.21622
19	hgsnat_1	female	2021_12_13_K_Barthelson_HS.wiff	But HS (GlcN-GlcUA)	5480	N/A	59800		0	3.12	N/A	N/A	312	0.0916388
20	hgsnat_2	male	2021_12_13_K_Barthelson_HS.wiff	But HS (GlcN-GlcUA)	14000	N/A	51600		0	10.2	N/A	N/A	1020	0.271318
21	hgsnat_3	male	2021_12_13_K_Barthelson_HS.wiff	But HS (GlcN-GlcUA)	7980	N/A	50200		0	5.75	N/A	N/A	575	0.158964
22	hgsnat_4	female	2021_12_13_K_Barthelson_HS.wiff	But HS (GlcN-GlcUA)	5810	N/A	62600		0	3.17	N/A	N/A	317	0.0928115
23	hgsnat_5	female	2021_12_13_K_Barthelson_HS.wiff	But HS (GlcN-GlcUA)	11700	N/A	61500		0	6.96	N/A	N/A	696	0.190244
24	hgsnat_6	male	2021_12_13_K_Barthelson_HS.wiff	But HS (GlcN-GlcUA)	13500	N/A	62600		0	7.97	N/A	N/A	797	0.215655
25	hgsnat_7	female	2021_12_13_K_Barthelson_HS.wiff	But HS (GlcN-GlcUA)	158000	N/A	61900		0	99.3	N/A	N/A	9930	2.5525
26	hgsnat_8	male	2021_12_13_K_Barthelson_HS.wiff	But HS (GlcN-GlcUA)	261000	N/A	61500		0	166	N/A	N/A	16600	4.2439
27	hgsnat_9	female	2021_12_13_K_Barthelson_HS.wiff	But HS (GlcN-GlcUA)	259000	N/A	58000		0	174	N/A	N/A	17400	4.46552
28
29	1ng Disacc	Standard	2021_12_13_K_Barthelson_HS.wiff	But HS (GlcN-GlcUA)	2210	1	55600	1	0	1.1	110	0.0398		0.0397482
30	5ng Disacc	Standard	2021_12_13_K_Barthelson_HS.wiff	But HS (GlcN-GlcUA)	7660	5	56100	1	0	4.88	97.7	0.0273		0.136542
31	20ng Disacc	Standard	2021_12_13_K_Barthelson_HS.wiff	But HS (GlcN-GlcUA)	27300	20	57500	1	0	18.1	90.5	0.0238		0.474783
32	100ng Disacc	Standard	2021_12_13_K_Barthelson_HS.wiff	But HS (GlcN-GlcUA)	124000	100	58100	0	0	82.9	82.9	0.0213		2.13425	Excluded
33	500ng Disacc	Standard	2021_12_13_K_Barthelson_HS.wiff	But HS (GlcN-GlcUA)	778000	500	53500	1	0	568	114	0.0291		14.5421
34	1000ng Disacc	Standard	2021_12_13_K_Barthelson_HS.wiff	But HS (GlcN-GlcUA)	1480000	1000	56100	1	0	1030	103	0.0263		26.3815
35	1500ng Disacc	Standard	2021_12_13_K_Barthelson_HS.wiff	But HS (GlcN-GlcUA)	2110000	1500	51300	1	0	1610	107	0.0274		41.1306
36
37	1ng Disacc	Standard	2021_12_13_K_Barthelson_HS.wiff	But HS (GlcN-GlcUA)	2200	1	61900	1	0	0.932	93.2	0.0355		0.0355412
38	5ng Disacc	Standard	2021_12_13_K_Barthelson_HS.wiff	But HS (GlcN-GlcUA)	7790	5	60700	1	0	4.56	91.2	0.0257		0.128336
39	20ng Disacc	Standard	2021_12_13_K_Barthelson_HS.wiff	But HS (GlcN-GlcUA)	30300	20	62900	1	0	18.4	91.8	0.0241		0.481717
40	100ng Disacc	Standard	2021_12_13_K_Barthelson_HS.wiff	But HS (GlcN-GlcUA)	137000	100	59700	1	0	89.4	89.4	0.023		2.29481
41	500ng Disacc	Standard	2021_12_13_K_Barthelson_HS.wiff	But HS (GlcN-GlcUA)	823000	500	62300	1	0	515	103	0.0264		13.2103
42	1000ng Disacc	Standard	2021_12_13_K_Barthelson_HS.wiff	But HS (GlcN-GlcUA)	1610000	1000	59000	1	0	1060	106	0.0273		27.2881
43	1500ng Disacc	Standard	2021_12_13_K_Barthelson_HS.wiff	But HS (GlcN-GlcUA)	2310000	1500	58200	1	0	1550	103	0.0264		39.6907
44
45	PBQC	Quality Control	2021_12_13_K_Barthelson_HS.wiff	But HS (GlcN-GlcUA)	83700	0	57400	1	0	56.5	N/A	0	5650	1.45819
46	PBQC	Quality Control	2021_12_13_K_Barthelson_HS.wiff	But HS (GlcN-GlcUA)	87600	0	59400	1	0	57.1	N/A	0	5710	1.47475
47	PBQC	Quality Control	2021_12_13_K_Barthelson_HS.wiff	But HS (GlcN-GlcUA)	90900	0	62300	1	0	56.6	N/A	0	5660	1.45907
48
49	10ng HS	Unknown	2021_12_13_K_Barthelson_HS.wiff	But HS (GlcN-GlcUA)	14000	10	59500		0	8.7	87	N/A		0.235294
50	10ng HS	Unknown	2021_12_13_K_Barthelson_HS.wiff	But HS (GlcN-GlcUA)	14800	10	63500		0	8.66	86.6	N/A		0.233071
51
52	IS01	Unknown	2021_12_13_K_Barthelson_HS.wiff	But HS (GlcN-GlcUA)	0	N/A	50500		0	No Peak	N/A	N/A		0
53	IS02	Unknown	2021_12_13_K_Barthelson_HS.wiff	But HS (GlcN-GlcUA)	0	N/A	48900		0	No Peak	N/A	N/A		0
54
55	BLK_Ext	Unknown	2021_12_13_K_Barthelson_HS.wiff	But HS (GlcN-GlcUA)	0	N/A	59000		0	No Peak	N/A	N/A		0
56	BLK_Ext	Unknown	2021_12_13_K_Barthelson_HS.wiff	But HS (GlcN-GlcUA)	0	N/A	64500		0	No Peak	N/A	N/A		0
57
58	BLK001	Unknown	2021_12_13_K_Barthelson_HS.wiff	But HS (GlcN-GlcUA)	0	N/A	0		0	#DIV/0!	N/A	N/A		#DIV/0!
59	BLK002	Unknown	2021_12_13_K_Barthelson_HS.wiff	But HS (GlcN-GlcUA)	0	N/A	0		0	#DIV/0!	N/A	N/A		#DIV/0!
60	BLK003	Unknown	2021_12_13_K_Barthelson_HS.wiff	But HS (GlcN-GlcUA)	0	N/A	0		0	#DIV/0!	N/A	N/A		#DIV/0!
61	BLK004	Unknown	2021_12_13_K_Barthelson_HS.wiff	But HS (GlcN-GlcUA)	0	N/A	0		0	#DIV/0!	N/A	N/A		#DIV/0!
62	BLK005	Unknown	2021_12_13_K_Barthelson_HS.wiff	But HS (GlcN-GlcUA)	0	N/A	0		0	#DIV/0!	N/A	N/A		#DIV/0!
63	BLK006	Unknown	2021_12_13_K_Barthelson_HS.wiff	But HS (GlcN-GlcUA)	0	N/A	0		0	#DIV/0!	N/A	N/A		#DIV/0!
64	BLK007	Unknown	2021_12_13_K_Barthelson_HS.wiff	But HS (GlcN-GlcUA)	0	N/A	0		0	#DIV/0!	N/A	N/A		#DIV/0!
65	BLK008	Unknown	2021_12_13_K_Barthelson_HS.wiff	But HS (GlcN-GlcUA)	0	N/A	0		0	#DIV/0!	N/A	N/A		#DIV/0!
66	BLK009	Unknown	2021_12_13_K_Barthelson_HS.wiff	But HS (GlcN-GlcUA)	0	N/A	0		0	#DIV/0!	N/A	N/A		#DIV/0!
67	BLK010	Unknown	2021_12_13_K_Barthelson_HS.wiff	But HS (GlcN-GlcUA)	0	N/A	0		0	#DIV/0!	N/A	N/A		#DIV/0!
68	BLK011	Unknown	2021_12_13_K_Barthelson_HS.wiff	But HS (GlcN-GlcUA)	0	N/A	0		0	#DIV/0!	N/A	N/A		#DIV/0!
69	BLK012	Unknown	2021_12_13_K_Barthelson_HS.wiff	But HS (GlcN-GlcUA)	0	N/A	0		0	#DIV/0!	N/A	N/A		#DIV/0!
70	BLK013	Unknown	2021_12_13_K_Barthelson_HS.wiff	But HS (GlcN-GlcUA)	0	N/A	0		0	#DIV/0!	N/A	N/A		#DIV/0!
71	BLK014	Unknown	2021_12_13_K_Barthelson_HS.wiff	But HS (GlcN-GlcUA)	0	N/A	0		0	#DIV/0!	N/A	N/A		#DIV/0!
72	BLK015	Unknown	2021_12_13_K_Barthelson_HS.wiff	But HS (GlcN-GlcUA)	0	N/A	0		0	#DIV/0!	N/A	N/A		#DIV/0!
73	BLK016	Unknown	2021_12_13_K_Barthelson_HS.wiff	But HS (GlcN-GlcUA)	0	N/A	0		0	#DIV/0!	N/A	N/A		#DIV/0!
74	BLK017	Unknown	2021_12_13_K_Barthelson_HS.wiff	But HS (GlcN-GlcUA)	0	N/A	0		0	#DIV/0!	N/A	N/A		#DIV/0!
75	BLK018	Unknown	2021_12_13_K_Barthelson_HS.wiff	But HS (GlcN-GlcUA)	0	N/A	0		0	#DIV/0!	N/A	N/A		#DIV/0!
76	BLK019	Unknown	2021_12_13_K_Barthelson_HS.wiff	But HS (GlcN-GlcUA)	0	N/A	0		0	#DIV/0!	N/A	N/A		#DIV/0!
77	BLK020	Unknown	2021_12_13_K_Barthelson_HS.wiff	But HS (GlcN-GlcUA)	0	N/A	0		0	#DIV/0!	N/A	N/A		#DIV/0!
78	BLK021	Unknown	2021_12_13_K_Barthelson_HS.wiff	But HS (GlcN-GlcUA)	0	N/A	0		0	#DIV/0!	N/A	N/A		#DIV/0!
79
80

### Sheet: fold change
sample	geno	result	group average	fold increase hom-wt
sgsh_1	wt	284
sgsh_2	wt	132
sgsh_3	wt	450	288.667
sgsh_4	het	236
sgsh_5	het	328
sgsh_6	het	394	319.333
sgsh_7	hom	6840
sgsh_8	hom	5960
sgsh_9	hom	9830	7543.33	26.1316
naglu_1	wt	278
naglu_2	wt	237
naglu_3	wt	286	267
naglu_4	het	376
naglu_5	het	445
naglu_6	het	828	549.667
naglu_7	hom	20500
naglu_8	hom	23100
naglu_9	hom	24200	22600	84.6442
hgsnat_1	wt	312
hgsnat_2	wt	1020
hgsnat_3	wt	575	635.667
hgsnat_4	het	317
hgsnat_5	het	696
hgsnat_6	het	797	603.333
hgsnat_7	hom	9930
hgsnat_8	hom	16600
hgsnat_9	hom	17400	14643.3	23.0362
